# Conservation and lability within the structure of mandibular integration in “old endemic” Australian rodents

**DOI:** 10.1101/2025.06.17.660249

**Authors:** Reuben Y. Ng

**Affiliations:** Department of the Geophysical Sciences, University of Chicago, Chicago, Illinois 60637, U.S.A.

**Keywords:** phenotypic integration, modularity, rodents, Australia, cave deposits, macroevolution, developmental bias

## Abstract

The structure of phenotypic integration is predicted to bias the direction and rate of phenotypic evolution but only on timescales over which it is conserved. Both the scales on which the structure of integration evolves and how that structure is evolutionarily modified are important, but not generally understood. Here, structures of mandibular integration are inferred for eight species of “old endemic” Australian rodents, including a pair of intraspecific samples for two of these species. The structures of integration are compared and variation among these structures is assessed in light of the underlying phylogenetic relationships and in the finer patterns of conserved and evolving trait associations. Microevolution in the structure of integration is minor and while macroevolutionary comparisons almost all show significant similarity, comparisons range widely and do not clearly decay with the degree of phylogenetic separation. These patterns appear to reflect the combined influence of conserved and labile portions of the structure of integration. Structures of phenotypic integration are complexes of conserved and labile elements and if they bias phenotypic evolution, it will be in similarly complex ways.
