## Supplement for "Conservation and lability within the structure of mandibular integration in “old endemic” Australian rodents": Specimens.csv

Genus	Species	Locality	ID	Mandible length (mm)	Side	Sample type
Leporillus	conditor	WC0	PM 63751	27.97	L	Surface
Leporillus	conditor	WC0	PM 75598	26.75	L	Surface
Leporillus	conditor	WC0	PM 63750	26.64	L	Surface
Leporillus	conditor	WC0	PM 75599	24.23	L	Surface
Leporillus	conditor	WC0	PM 64541	26.3	L	Surface
Leporillus	conditor	WC0	PM 64551	26.86	L	Surface
Leporillus	conditor	WC0	PM 67297	25.62	R	Surface
Leporillus	conditor	WC0	PM 67299	26.88	L	Surface
Leporillus	conditor	WC0	PM 67302	26.57	L	Surface
Leporillus	conditor	WC0	PM 67305	26.75	L	Surface
Leporillus	conditor	WC0	PM 67307	24.84	L	Surface
Leporillus	conditor	WC0	PM 67308	25.31	R	Surface
Leporillus	conditor	WC0	PM 67309	26.39	L	Surface
Leporillus	conditor	WC0	PM 68166	26.08	L	Surface
Leporillus	conditor	WC0	PM 68167	26.35	L	Surface
Leporillus	conditor	WC0	PM 68170	25.4	R	Surface
Leporillus	conditor	WC0	PM 68171	26.55	R	Surface
Leporillus	conditor	WC0	PM 68286	26.27	R	Surface
Leporillus	conditor	WC0	PM 68317	26.96	L	Surface
Leporillus	conditor	WC0	PM 68384	25.54	L	Surface
Leporillus	conditor	WC0	PM 68389	26.4	L	Surface
Leporillus	conditor	WC0	PM 68395	27.08	R	Surface
Leporillus	conditor	WC0	PM 68396	24.2	R	Surface
Leporillus	conditor	WC0	PM 68616	24.53	R	Surface
Notomys	mitchelli	WC0	PM 64474	15.94	L	Surface
Notomys	mitchelli	WC0	PM 64475	17.21	L	Surface
Notomys	mitchelli	WC0	PM 64476	16.81	L	Surface
Notomys	mitchelli	WC0	PM 64478	17.83	L	Surface
Notomys	mitchelli	WC0	PM 64479	16.82	L	Surface
Notomys	mitchelli	WC0	PM 64480	17.23	L	Surface
Notomys	mitchelli	WC0	PM 64481	15.83	L	Surface
Notomys	mitchelli	WC0	PM 64482	17.96	L	Surface
Notomys	mitchelli	WC0	PM 64483	17.24	L	Surface
Notomys	mitchelli	WC0	PM 64484	17.88	L	Surface
Notomys	mitchelli	WC0	PM 64490	16.93	R	Surface
Notomys	mitchelli	WC0	PM 64492	17.89	R	Surface
Notomys	mitchelli	WC0	PM 64493	18.37	R	Surface
Notomys	mitchelli	WC0	PM 64494	16.83	R	Surface
Notomys	mitchelli	WC0	PM 64497	16.06	R	Surface
Notomys	mitchelli	WC0	PM 64499	17.17	R	Surface
Notomys	mitchelli	WC0	PM 64565	17.82	R	Surface
Notomys	mitchelli	WC0	PM 64566	17.31	R	Surface
Notomys	mitchelli	WC0	PM 64571	17.4	R	Surface
Notomys	mitchelli	WC0	PM 65000	17.06	R	Surface
Notomys	mitchelli	WC0	PM 68674	16.34	L	Surface
Notomys	mitchelli	WC0	PM 68675	16.25	L	Surface
Notomys	mitchelli	WC0	PM 68677	17.46	L	Surface
Notomys	mitchelli	WC0	PM 68678	17.27	L	Surface
Notomys	mitchelli	WC0	PM 68679	17.35	L	Surface
Notomys	mitchelli	WC0	PM 68707	16.71	L	Surface
Notomys	mitchelli	WC0	PM 68719	17.58	R	Surface
Notomys	mitchelli	WC0	PM 68720	16.37	R	Surface
Notomys	mitchelli	WC0	PM 68730	17.3	R	Surface
Notomys	mitchelli	WC0	PM 68742	16.54	R	Surface
Notomys	mitchelli	WC0	PM 68744	16.34	R	Surface
Notomys	mitchelli	WC0	PM 68755	16.93	R	Surface
Notomys	mitchelli	WC0	PM 68756	17.34	R	Surface
Notomys	mitchelli	WC0	PM 68758	17.05	R	Surface
Notomys	mitchelli	WC0	PM 68762	17.54	R	Surface
Notomys	mitchelli	WC0	PM 68801	17.77	L	Surface
Notomys	mitchelli	WC0	PM 68803	16.59	L	Surface
Notomys	mitchelli	WC0	PM 68804	17.19	L	Surface
Notomys	mitchelli	WC0	PM 68805	17.51	L	Surface
Notomys	mitchelli	WC0	PM 68806	17.29	L	Surface
Notomys	mitchelli	WC0	PM 68809	16.82	L	Surface
Notomys	mitchelli	WC0	PM 68812	17.96	L	Surface
Notomys	mitchelli	WC0	PM 68817	16.7	L	Surface
Notomys	mitchelli	WC0	PM 68819	16.75	L	Surface
Notomys	mitchelli	WC0	PM 68831	17.45	R	Surface
Notomys	mitchelli	WC0	PM 68832	16.7	R	Surface
Notomys	mitchelli	WC0	PM 68835	18.04	R	Surface
Notomys	mitchelli	WC0	PM 68836	17.65	R	Surface
Notomys	mitchelli	WC0	PM 68838	17.16	R	Surface
Notomys	mitchelli	WC0	PM 68844	17.46	R	Surface
Notomys	mitchelli	WC0	PM 68846	16.85	R	Surface
Notomys	mitchelli	WC0	PM 68848	16.49	R	Surface
Notomys	mitchelli	WC0	PM 68851	16.15	R	Surface
Notomys	mitchelli	WC0	PM 68855	17.62	R	Surface
Notomys	mitchelli	WC0	PM 68858	16.67	R	Surface
Notomys	mitchelli	WC0	PM 69014	16.66	L	Surface
Pseudomys	albocinereus	HC0	PM 75366	13.54	L	Surface
Pseudomys	albocinereus	HC0	PM 75367	13.1	L	Surface
Pseudomys	albocinereus	HC0	PM 75368	13.86	L	Surface
Pseudomys	albocinereus	HC0	PM 75369	13.38	R	Surface
Pseudomys	albocinereus	HC0	PM 75370	14.09	L	Surface
Pseudomys	albocinereus	HC0	PM 75371	13.84	R	Surface
Pseudomys	albocinereus	HC0	PM 75372	13.36	L	Surface
Pseudomys	albocinereus	HC0	PM 75373	13.78	R	Surface
Pseudomys	albocinereus	HC0	PM 75374	13.55	L	Surface
Pseudomys	albocinereus	HC0	PM 75375	13.25	L	Surface
Pseudomys	albocinereus	HC0	PM 75376	14.07	R	Surface
Pseudomys	albocinereus	HC0	PM 75377	14.4	L	Surface
Pseudomys	albocinereus	HC0	PM 75378	13.21	R	Surface
Pseudomys	albocinereus	HC0	PM 75379	13.12	R	Surface
Pseudomys	albocinereus	HC0	PM 75380	13.8	R	Surface
Pseudomys	albocinereus	HC0	PM 75381	12.79	R	Surface
Pseudomys	albocinereus	HC0	PM 75383	12.43	L	Surface
Pseudomys	albocinereus	HC0	PM 75384	13.45	L	Surface
Pseudomys	albocinereus	HC0	PM 75385	13.83	R	Surface
Pseudomys	albocinereus	HC0	PM 75386	13.65	L	Surface
Pseudomys	albocinereus	HC0	PM 75387	13.34	R	Surface
Pseudomys	albocinereus	HC0	PM 75388	13.45	R	Surface
Pseudomys	albocinereus	HC0	PM 75389	13.45	R	Surface
Pseudomys	albocinereus	HC0	PM 75390	13.83	L	Surface
Pseudomys	albocinereus	HC0	PM 75391	12.7	L	Surface
Pseudomys	albocinereus	HC0	PM 75392	13.13	L	Surface
Pseudomys	albocinereus	HC0	PM 75393	13.07	L	Surface
Pseudomys	albocinereus	HC0	PM 75394	15.18	L	Surface
Pseudomys	albocinereus	HC0	PM 75395	13.04	L	Surface
Pseudomys	albocinereus	HC0	PM 75396	13.37	L	Surface
Pseudomys	albocinereus	HC0	PM 75397	13.34	R	Surface
Pseudomys	albocinereus	HC0	PM 75398	12.91	R	Surface
Pseudomys	albocinereus	HC0	PM 75399	13.95	R	Surface
Pseudomys	albocinereus	HC0	PM 75400	13.57	L	Surface
Pseudomys	albocinereus	HC0	PM 75401	14.08	L	Surface
Pseudomys	albocinereus	HC0	PM 75402	13.86	L	Surface
Pseudomys	albocinereus	HC0	PM 75403	13.89	L	Surface
Pseudomys	albocinereus	HC0	PM 75404	13.61	L	Surface
Pseudomys	albocinereus	HC0	PM 75405	13.94	R	Surface
Pseudomys	albocinereus	HC0	PM 75406	14.12	L	Surface
Pseudomys	albocinereus	HC0	PM 75560	14.33	L	Surface
Pseudomys	albocinereus	HC0	PM 75561	13.16	R	Surface
Pseudomys	albocinereus	HC0	PM 75562	13.04	L	Surface
Pseudomys	albocinereus	HC0	PM 75563	12.94	L	Surface
Pseudomys	albocinereus	HC0	PM 75564	13.77	R	Surface
Pseudomys	albocinereus	HC0	PM 75565	13.08	R	Surface
Pseudomys	albocinereus	HC0	PM 75566	13.25	R	Surface
Pseudomys	albocinereus	HC0	PM 75567	12.8	L	Surface
Pseudomys	albocinereus	HC0	PM 75568	12.76	R	Surface
Pseudomys	albocinereus	HC0	PM 75569	14.18	R	Surface
Pseudomys	albocinereus	HC0	PM 75570	13.31	R	Surface
Pseudomys	albocinereus	HC0	PM 75571	12.2	R	Surface
Pseudomys	albocinereus	HC0	PM 75572	13.54	R	Surface
Pseudomys	albocinereus	HC0	PM 75574	13.66	R	Surface
Pseudomys	albocinereus	HC0	PM 75575	13.63	R	Surface
Pseudomys	albocinereus	HC0	PM 75578	12.63	R	Surface
Pseudomys	albocinereus	HC0	PM 75579	13.21	R	Surface
Pseudomys	albocinereus	HC0	PM 75580	12.81	R	Surface
Pseudomys	albocinereus	HC0	PM 75581	13.06	R	Surface
Pseudomys	albocinereus	HC0	PM 75582	13.55	R	Surface
Pseudomys	albocinereus	HC0	PM 75583	13.74	R	Surface
Pseudomys	albocinereus	HC0	PM 75584	12.86	R	Surface
Pseudomys	albocinereus	HC0	PM 75585	12.93	L	Surface
Pseudomys	albocinereus	HC0	PM 75586	13.54	L	Surface
Pseudomys	albocinereus	HC0	PM 75587	13.3	L	Surface
Pseudomys	albocinereus	HC0	PM 75588	12.88	L	Surface
Pseudomys	albocinereus	HC0	PM 75589	13.32	L	Surface
Pseudomys	albocinereus	HC0	PM 75590	12.99	L	Surface
Pseudomys	albocinereus	HC0	PM 75591	13.18	L	Surface
Pseudomys	albocinereus	HC0	PM 75592	13.19	L	Surface
Pseudomys	albocinereus	HC0	PM 75593	12.08	L	Surface
Pseudomys	albocinereus	HC0	PM 75594	12.99	L	Surface
Pseudomys	albocinereus	HC0	PM 75595	13.13	L	Surface
Pseudomys	albocinereus	HC0	PM 75596	13.36	L	Surface
Pseudomys	albocinereus	HC0	PM 75597	14.29	L	Surface
Pseudomys	albocinereus	HC48	RYN-UM-0071 PM35924	14.81	R	Subsurface
Pseudomys	albocinereus	HC48	RYN-UM-0073 PM35925	14.72	R	Subsurface
Pseudomys	albocinereus	HC48	RYN-UM-0074 PM35925	14.09	L	Subsurface
Pseudomys	albocinereus	HC48	RYN-UM-0075 PM35925	14.05	R	Subsurface
Pseudomys	albocinereus	HC48	RYN-UM-0077 PM35925	14.48	R	Subsurface
Pseudomys	albocinereus	HC48	RYN-UM-0078 PM35925	13.11	L	Subsurface
Pseudomys	albocinereus	HC54-60	PM 75423	13.71	R	Subsurface
Pseudomys	albocinereus	HC54-60	PM 75424	14.81	L	Subsurface
Pseudomys	albocinereus	HC54-60	PM 75425	14.03	R	Subsurface
Pseudomys	albocinereus	HC54-60	PM 75427	13.42	R	Subsurface
Pseudomys	albocinereus	HC54-60	PM 75429	14.03	L	Subsurface
Pseudomys	albocinereus	HC54-60	PM 75430	14.26	R	Subsurface
Pseudomys	albocinereus	HC54-60	PM 75431	14.57	R	Subsurface
Pseudomys	albocinereus	HC54-60	PM 75432	13.96	L	Subsurface
Pseudomys	albocinereus	HC54-60	PM 75434	13.86	R	Subsurface
Pseudomys	albocinereus	HC60	PM 75407	14.21	L	Subsurface
Pseudomys	albocinereus	HC60	PM 75408	13.95	R	Subsurface
Pseudomys	albocinereus	HC60	PM 75409	14.43	L	Subsurface
Pseudomys	albocinereus	HC60	PM 75410	14.57	L	Subsurface
Pseudomys	albocinereus	HC60	PM 75411	14.99	L	Subsurface
Pseudomys	albocinereus	HC60	PM 75413	13.86	R	Subsurface
Pseudomys	albocinereus	HC60	PM 75415	14.14	R	Subsurface
Pseudomys	albocinereus	HC60	PM 75417	14.55	L	Subsurface
Pseudomys	albocinereus	HC60	PM 75418	12.44	L	Subsurface
Pseudomys	albocinereus	HC60	PM 75419	13.18	L	Subsurface
Pseudomys	albocinereus	HC60	PM 75421	13.75	R	Subsurface
Pseudomys	occidentalis	HC0	PM 75443	17.65	R	Surface
Pseudomys	occidentalis	HC0	PM 75445	17.74	R	Surface
Pseudomys	occidentalis	HC0	PM 75446	15.58	R	Surface
Pseudomys	occidentalis	HC0	PM 75447	15.92	R	Surface
Pseudomys	occidentalis	HC0	PM 75448	17.32	L	Surface
Pseudomys	occidentalis	HC0	PM 75450	16.28	R	Surface
Pseudomys	occidentalis	HC0	PM 75451	17.93	R	Surface
Pseudomys	occidentalis	HC0	PM 75452	17.97	L	Surface
Pseudomys	occidentalis	HC0	PM 75453	17.99	L	Surface
Pseudomys	occidentalis	HC0	PM 75454	16.25	L	Surface
Pseudomys	occidentalis	HC0	PM 75455	14.37	R	Surface
Pseudomys	occidentalis	HC0	PM 75457	16.29	R	Surface
Pseudomys	occidentalis	HC0	PM 75458	16.64	R	Surface
Pseudomys	occidentalis	HC0	PM 75459	17.91	R	Surface
Pseudomys	occidentalis	HC0	PM 75462	15.41	R	Surface
Pseudomys	occidentalis	HC0	PM 75463	17.92	R	Surface
Pseudomys	occidentalis	HC0	PM 75465	16.01	L	Surface
Pseudomys	occidentalis	HC0	PM 75466	16.7	R	Surface
Pseudomys	occidentalis	HC0	PM 75468	15.42	L	Surface
Pseudomys	occidentalis	HC0	PM 75470	17.49	R	Surface
Pseudomys	occidentalis	HC0	PM 75471	17.89	R	Surface
Pseudomys	occidentalis	HC0	PM 75472	17.99	L	Surface
Pseudomys	occidentalis	HC0-12	PM 75529	16.69	R	Surface
Pseudomys	occidentalis	HC0-12	PM 75530	17.48	L	Surface
Pseudomys	occidentalis	HC0-12	PM 75531	16.45	R	Surface
Pseudomys	occidentalis	HC0-12	PM 75532	16.89	L	Surface
Pseudomys	occidentalis	HC0-12	PM 75533	17.4	L	Surface
Pseudomys	occidentalis	HC0-12	PM 75534	17.85	L	Surface
Pseudomys	occidentalis	HC0-12	PM 75536	17.48	L	Surface
Pseudomys	occidentalis	HC0-12	PM 75537	16.43	L	Surface
Pseudomys	occidentalis	HC0-12	PM 75538	18.12	L	Surface
Pseudomys	occidentalis	HC0-12	PM 75539	16.7	L	Surface
Pseudomys	occidentalis	HC0-12	PM 75540	15.27	L	Surface
Pseudomys	occidentalis	HC0-12	PM 75541	17.49	L	Surface
Pseudomys	occidentalis	HC0-12	PM 75542	17.2	L	Surface
Pseudomys	occidentalis	HC0-12	PM 75543	16.71	L	Surface
Pseudomys	occidentalis	HC0-12	PM 75544	17.1	L	Surface
Pseudomys	occidentalis	HC0-12	PM 75545	17.01	L	Surface
Pseudomys	occidentalis	HC0-12	PM 75546	17.49	L	Surface
Pseudomys	occidentalis	HC0-12	PM 75547	18.5	R	Surface
Pseudomys	occidentalis	HC0-12	PM 75548	18.28	R	Surface
Pseudomys	occidentalis	HC0-12	PM 75550	17.76	R	Surface
Pseudomys	occidentalis	HC0-12	PM 75551	17.93	R	Surface
Pseudomys	occidentalis	HC0-12	PM 75552	17.88	R	Surface
Pseudomys	occidentalis	HC0-12	PM 75553	16.64	R	Surface
Pseudomys	occidentalis	HC0-12	PM 75554	17.16	R	Surface
Pseudomys	occidentalis	HC0-12	PM 75555	17.41	R	Surface
Pseudomys	occidentalis	HC0-12	PM 75556	16.66	R	Surface
Pseudomys	occidentalis	HC0-12	PM 75557	17.13	R	Surface
Pseudomys	occidentalis	HC0-12	PM 75558	17.52	R	Surface
Pseudomys	occidentalis	HC0-12	PM 75559	16.45	R	Surface
Pseudomys	occidentalis	HC54-60	PM 38425	18.27	R	Subsurface
Pseudomys	occidentalis	HC54-60	PM 38458	17.3	R	Subsurface
Pseudomys	occidentalis	HC54-60	PM 38517	15.92	L	Subsurface
Pseudomys	occidentalis	HC54-60	PM 38541	18.9	L	Subsurface
Pseudomys	occidentalis	HC54-60	PM 38544	17.78	L	Subsurface
Pseudomys	occidentalis	HC60	PM 75473	17.03	R	Subsurface
Pseudomys	occidentalis	HC60	PM 75475	18.84	R	Subsurface
Pseudomys	occidentalis	HC60	PM 75476	17.47	L	Subsurface
Pseudomys	occidentalis	HC60	PM 75477	17.36	L	Subsurface
Pseudomys	occidentalis	HC60	PM 75479	18.28	L	Subsurface
Pseudomys	occidentalis	HC60	PM 75480	16.97	L	Subsurface
Pseudomys	occidentalis	HC60	PM 75481	18.41	R	Subsurface
Pseudomys	occidentalis	HC60	PM 75482	17.22	R	Subsurface
Pseudomys	occidentalis	HC60	PM 75489	17.74	L	Subsurface
Pseudomys	occidentalis	HC60	PM 75490	17.7	R	Subsurface
Pseudomys	occidentalis	HC48	PM 75519	17.81	R	Subsurface
Pseudomys	occidentalis	HC48	PM 75520	16.81	R	Subsurface
Pseudomys	occidentalis	HC48	PM 75521	16.56	L	Subsurface
Pseudomys	occidentalis	HC48	PM 75522	18.02	L	Subsurface
Pseudomys	occidentalis	HC48	PM 75523	17.12	L	Subsurface
Pseudomys	occidentalis	HC48	PM 75524	16.94	R	Subsurface
Pseudomys	occidentalis	HC60	PM 75525	16.91	R	Subsurface
Pseudomys	occidentalis	HC60	PM 75527	16.98	L	Subsurface
Pseudomys	occidentalis	HC60	PM 75528	17.74	L	Subsurface
Leporillus	apicalis	MEEC0	PM 19082	22.24	R	Surface
Leporillus	apicalis	MEEC0	PM 19083	23.97	R	Surface
Leporillus	apicalis	MEEC0	PM 19084	21.45	R	Surface
Leporillus	apicalis	MEEC0	PM 19085	26	R	Surface
Leporillus	apicalis	MEEC0	PM 19086	23.24	R	Surface
Leporillus	apicalis	MEEC0	PM 19087	25.81	R	Surface
Leporillus	apicalis	MEEC0	PM 19088	23.6	R	Surface
Leporillus	apicalis	MEEC0	PM 19091	22.73	R	Surface
Leporillus	apicalis	MEEC0	PM 19093	24.35	R	Surface
Leporillus	apicalis	MEEC0	PM 19094	23.47	R	Surface
Leporillus	apicalis	MEEC0	PM 19095	23.11	R	Surface
Leporillus	apicalis	MEEC0	PM 19097	22.48	R	Surface
Leporillus	apicalis	MEEC0	PM 19098	23.69	R	Surface
Leporillus	apicalis	MEEC0	PM 19099	23.99	R	Surface
Leporillus	apicalis	MEEC0	PM 19100	23.42	R	Surface
Leporillus	apicalis	MEEC0	PM 19101	22.34	R	Surface
Leporillus	apicalis	MEEC0	PM 19102	22.23	R	Surface
Leporillus	apicalis	MEEC0	PM 19104	25.08	L	Surface
Leporillus	apicalis	MEEC0	PM 19105	24.75	L	Surface
Leporillus	apicalis	MEEC0	PM 19106	23.14	L	Surface
Leporillus	apicalis	MEEC0	PM 19107	22.12	L	Surface
Leporillus	apicalis	MEEC0	PM 19108	22.39	L	Surface
Leporillus	apicalis	MEEC0	PM 19109	24.94	L	Surface
Leporillus	apicalis	MEEC0	PM 19110	23.25	L	Surface
Leporillus	apicalis	MEEC0	PM 19111	22.64	L	Surface
Leporillus	apicalis	MEEC0	PM 19112	22.14	L	Surface
Leporillus	apicalis	MEEC0	PM 19113	23.44	L	Surface
Leporillus	apicalis	MEEC0	PM 19114	20.35	L	Surface
Leporillus	apicalis	MEEC0	PM 19116	23	L	Surface
Leporillus	apicalis	MEEC0	PM 19117	22.94	L	Surface
Leporillus	apicalis	MEEC0	PM 19118	21.85	L	Surface
Leporillus	apicalis	MEEC0	PM 24343	25.48	R	Surface
Leporillus	apicalis	MEEC0	PM 24344	24.71	R	Surface
Leporillus	apicalis	MEEC0	PM 24345	22.12	R	Surface
Leporillus	apicalis	MEEC0	PM 24347	23.88	L	Surface
Leporillus	apicalis	MEEC0	PM 24349	22.71	L	Surface
Leporillus	apicalis	MEEC0	PM 24350	25.21	L	Surface
Leporillus	apicalis	MEEC0	PM 5007	22.97	R	Surface
Leporillus	apicalis	MEEC0	PM 5008	23.12	R	Surface
Leporillus	apicalis	MEEC0	PM 5011	22.74	R	Surface
Leporillus	apicalis	MEEC0	PM 5012	22.76	R	Surface
Leporillus	apicalis	MEEC0	PM 5013	22.35	R	Surface
Leporillus	apicalis	MEEC0	PM 5014	24.46	R	Surface
Leporillus	apicalis	MEEC0	PM 5015	23.24	R	Surface
Leporillus	apicalis	MEEC0	PM 5016	22.25	R	Surface
Leporillus	apicalis	MEEC0	PM 5017	23.66	L	Surface
Leporillus	apicalis	MEEC0	PM 5018	22.07	L	Surface
Leporillus	apicalis	MEEC0	PM 5019	21.56	L	Surface
Leporillus	apicalis	MEEC0	PM 5020	22.77	L	Surface
Leporillus	apicalis	MEEC0	PM 5021	23.35	L	Surface
Leporillus	apicalis	MEEC0	PM 5022	20.28	L	Surface
Leporillus	apicalis	MEEC0	PM 74358	18.29	R	Surface
Leporillus	apicalis	MEEC0	PM 74359	23.25	R	Surface
Leporillus	apicalis	MEEC0	PM 74360	22.41	R	Surface
Leporillus	apicalis	MEEC0	PM 74362	22.37	R	Surface
Leporillus	apicalis	MEEC0	PM 74361	21.82	R	Surface
Leporillus	apicalis	MEEC0	PM 74363	22.68	R	Surface
Leporillus	apicalis	MEEC0	PM 74364	22.24	R	Surface
Leporillus	apicalis	MEEC0	PM 74366	22.89	R	Surface
Leporillus	apicalis	MEEC0	PM 74368	21.98	R	Surface
Leporillus	apicalis	MEEC0	PM 74369	21.62	R	Surface
Leporillus	apicalis	MEEC0	PM 74370	20.98	R	Surface
Leporillus	apicalis	MEEC0	PM 74371	23.07	R	Surface
Leporillus	apicalis	MEEC0	PM 74372	22.59	R	Surface
Leporillus	apicalis	MEEC0	PM 74373	21.53	R	Surface
Leporillus	apicalis	MEEC0	PM 74374	22.01	R	Surface
Leporillus	apicalis	MEEC0	PM 74377	22.73	R	Surface
Leporillus	apicalis	MEEC0	PM 74381	18.89	L	Surface
Leporillus	apicalis	MEEC0	PM 74382	22.37	L	Surface
Leporillus	apicalis	MEEC0	PM 74383	23.75	L	Surface
Leporillus	apicalis	MEEC0	PM 74385	22.42	L	Surface
Leporillus	apicalis	MEEC0	PM 74386	23.44	L	Surface
Leporillus	apicalis	MEEC0	PM 74387	20.75	L	Surface
Leporillus	apicalis	MEEC0	PM 74388	22.59	L	Surface
Leporillus	apicalis	MEEC0	PM 74389	21.23	L	Surface
Leporillus	apicalis	MEEC0	PM 74390	22.28	L	Surface
Leporillus	apicalis	MEEC0	PM 74392	26.9	L	Surface
Leporillus	apicalis	MEEC0	PM 74394	23.22	L	Surface
Leporillus	apicalis	MEEC0	PM 74395	21.67	L	Surface
Leporillus	apicalis	MEEC0	PM 74397	19.14	L	Surface
Leporillus	apicalis	MEEC0	PM 74399	20.25	L	Surface
Leporillus	apicalis	MEEC0	PM 74401	19.87	L	Surface
Leporillus	apicalis	MEEC0	PM 74403	19.15	L	Surface
Leporillus	apicalis	MEEC0	PM 74405	22.62	L	Surface
Leporillus	apicalis	MEEC0	PM 74407	23.33	L	Surface
Leporillus	apicalis	MEEC0	PM 74408	23.23	L	Surface
Leporillus	apicalis	MEEC0	PM 74409	22.11	L	Surface
Leporillus	apicalis	MEEC0	PM 74410	21.07	L	Surface
Leporillus	apicalis	MEEC0	PM 74412	24.16	L	Surface
Leporillus	apicalis	MEEC0	PM 74413	25.34	L	Surface
Leporillus	apicalis	MEEC0	PM 74416	18.54	L	Surface
Pseudomys	australis	MEEC0	PM 73341	14.3	L	Surface
Pseudomys	australis	MEEC0	PM 73459	14.96	L	Surface
Pseudomys	australis	MEEC0	PM 73460	16.34	L	Surface
Pseudomys	australis	MEEC0	PM 73461	15.16	L	Surface
Pseudomys	australis	MEEC0	PM 73462	16.41	L	Surface
Pseudomys	australis	MEEC0	PM 73465	15.05	L	Surface
Pseudomys	australis	MEEC0	PM 73467	16.08	L	Surface
Pseudomys	australis	MEEC0	PM 73468	16.86	L	Surface
Pseudomys	australis	MEEC0	PM 73469	15.54	L	Surface
Pseudomys	australis	MEEC0	PM 73478	15.81	L	Surface
Pseudomys	australis	MEEC0	PM 73480	15.35	L	Surface
Pseudomys	australis	MEEC0	PM 73481	16.88	L	Surface
Pseudomys	australis	MEEC0	PM 73483	16.54	L	Surface
Pseudomys	australis	MEEC0	PM 73485	15.16	L	Surface
Pseudomys	australis	MEEC0	PM 73486	16.08	L	Surface
Pseudomys	australis	MEEC0	PM 73487	15.82	L	Surface
Pseudomys	australis	MEEC0	PM 73488	16.31	L	Surface
Pseudomys	australis	MEEC0	PM 73489	14.51	L	Surface
Pseudomys	australis	MEEC0	PM 73490	16.88	L	Surface
Pseudomys	australis	MEEC0	PM 73491	17.05	L	Surface
Pseudomys	australis	MEEC0	PM 73493	15.39	L	Surface
Pseudomys	australis	MEEC0	PM 73495	17.19	L	Surface
Pseudomys	australis	MEEC0	PM 73496	16.22	L	Surface
Pseudomys	australis	MEEC0	PM 73497	15.94	L	Surface
Pseudomys	australis	MEEC0	PM 73498	15.54	L	Surface
Pseudomys	australis	MEEC0	PM 73501	14.26	L	Surface
Pseudomys	australis	MEEC0	PM 73502	16.1	L	Surface
Pseudomys	australis	MEEC0	PM 73505	13.94	L	Surface
Pseudomys	australis	MEEC0	PM 73506	15.18	L	Surface
Pseudomys	australis	MEEC0	PM 73508	16.21	L	Surface
Pseudomys	australis	MEEC0	PM 73510	15.18	L	Surface
Pseudomys	australis	MEEC0	PM 73513	16.21	L	Surface
Pseudomys	australis	MEEC0	PM 73514	14.87	L	Surface
Pseudomys	australis	MEEC0	PM 73516	16.02	L	Surface
Pseudomys	australis	MEEC0	PM 73517	17.13	L	Surface
Pseudomys	australis	MEEC0	PM 73518	15.11	L	Surface
Pseudomys	australis	MEEC0	PM 73522	15.3	R	Surface
Pseudomys	australis	MEEC0	PM 73523	16.21	R	Surface
Pseudomys	australis	MEEC0	PM 73524	15.86	R	Surface
Pseudomys	australis	MEEC0	PM 73525	16.83	R	Surface
Pseudomys	australis	MEEC0	PM 73526	15.8	R	Surface
Pseudomys	australis	MEEC0	PM 73527	16.45	R	Surface
Pseudomys	australis	MEEC0	PM 73528	14.57	R	Surface
Pseudomys	australis	MEEC0	PM 73530	15.56	R	Surface
Pseudomys	australis	MEEC0	PM 73531	16.67	R	Surface
Pseudomys	australis	MEEC0	PM 73532	16.07	R	Surface
Pseudomys	australis	MEEC0	PM 73534	15.69	R	Surface
Pseudomys	australis	MEEC0	PM 73535	16.38	R	Surface
Pseudomys	australis	MEEC0	PM 73537	15.84	R	Surface
Pseudomys	australis	MEEC0	PM 73538	16.35	R	Surface
Pseudomys	australis	MEEC0	PM 73543	17.02	R	Surface
Pseudomys	australis	MEEC0	PM 73544	14.39	R	Surface
Pseudomys	australis	MEEC0	PM 73547	16.11	R	Surface
Pseudomys	australis	MEEC0	PM 73548	16.75	R	Surface
Pseudomys	australis	MEEC0	PM 73551	16.64	R	Surface
Pseudomys	australis	MEEC0	PM 73555	16.27	R	Surface
Pseudomys	australis	MEEC0	PM 73559	16.67	R	Surface
Pseudomys	australis	MEEC0	PM 73561	16.89	R	Surface
Pseudomys	australis	MEEC0	PM 73563	15.28	R	Surface
Pseudomys	australis	MEEC0	PM 73564	16.89	R	Surface
Pseudomys	australis	MEEC0	PM 73565	13.6	R	Surface
Pseudomys	australis	MEEC0	PM 73567	16.37	R	Surface
Pseudomys	australis	MEEC0	PM 73570	14.94	R	Surface
Pseudomys	australis	MEEC0	PM 73575	15.09	R	Surface
Pseudomys	australis	MEEC0	PM 73578	15.38	R	Surface
Pseudomys	australis	MEEC0	PM 73579	15.54	R	Surface
Pseudomys	australis	MEEC0	PM 73580	16.8	R	Surface
Pseudomys	australis	MEEC0	PM 73581	17.27	R	Surface
Pseudomys	australis	MEEC0	PM 73584	14.19	R	Surface
Pseudomys	australis	MEEC0	PM 73589	15.38	R	Surface
Pseudomys	bolami	MEEC0	PM 67498	12.25	L	Surface
Pseudomys	bolami	MEEC0	PM 67499	11.59	L	Surface
Pseudomys	bolami	MEEC0	PM 67508	10.99	L	Surface
Pseudomys	bolami	MEEC0	PM 67510	11.15	L	Surface
Pseudomys	bolami	MEEC0	PM 67516	11.64	L	Surface
Pseudomys	bolami	MEEC0	PM 67517	11.6	L	Surface
Pseudomys	bolami	MEEC0	PM 67518	11.7	L	Surface
Pseudomys	bolami	MEEC0	PM 67527	11.18	L	Surface
Pseudomys	bolami	MEEC0	PM 67530	11.13	L	Surface
Pseudomys	bolami	MEEC0	PM 67531	12	L	Surface
Pseudomys	bolami	MEEC0	PM 67532	11.74	L	Surface
Pseudomys	bolami	MEEC0	PM 67534	11.24	L	Surface
Pseudomys	bolami	MEEC0	PM 67535	10.34	L	Surface
Pseudomys	bolami	MEEC0	PM 67538	12.62	L	Surface
Pseudomys	bolami	MEEC0	PM 67545	11.1	L	Surface
Pseudomys	bolami	MEEC0	PM 67549	12	L	Surface
Pseudomys	bolami	MEEC0	PM 67550	11.31	L	Surface
Pseudomys	bolami	MEEC0	PM 67552	11.55	L	Surface
Pseudomys	bolami	MEEC0	PM 67556	12.15	L	Surface
Pseudomys	bolami	MEEC0	PM 67560	11.42	L	Surface
Pseudomys	bolami	MEEC0	PM 67562	11.46	L	Surface
Pseudomys	bolami	MEEC0	PM 67568	10.93	L	Surface
Pseudomys	bolami	MEEC0	PM 67571	12.09	L	Surface
Pseudomys	bolami	MEEC0	PM 67572	11.55	L	Surface
Pseudomys	bolami	MEEC0	PM 67579	11.3	L	Surface
Pseudomys	bolami	MEEC0	PM 67588	12.14	L	Surface
Pseudomys	bolami	MEEC0	PM 67589	12.53	L	Surface
Pseudomys	bolami	MEEC0	PM 67594	12.06	L	Surface
Pseudomys	bolami	MEEC0	PM 67599	11.94	L	Surface
Pseudomys	bolami	MEEC0	PM 67600	12.3	L	Surface
Pseudomys	bolami	MEEC0	PM 67603	11.81	L	Surface
Pseudomys	bolami	MEEC0	PM 67607	11.68	L	Surface
Pseudomys	bolami	MEEC0	PM 67610	10.43	L	Surface
Pseudomys	bolami	MEEC0	PM 67612	11.38	L	Surface
Pseudomys	bolami	MEEC0	PM 67614	10.37	L	Surface
Pseudomys	bolami	MEEC0	PM 67617	11.32	L	Surface
Pseudomys	bolami	MEEC0	PM 67621	11.72	L	Surface
Pseudomys	bolami	MEEC0	PM 67628	12.34	L	Surface
Pseudomys	bolami	MEEC0	PM 67630	11.7	L	Surface
Pseudomys	bolami	MEEC0	PM 67631	11.31	L	Surface
Pseudomys	bolami	MEEC0	PM 67633	12.31	L	Surface
Pseudomys	bolami	MEEC0	PM 67637	10.74	L	Surface
Pseudomys	bolami	MEEC0	PM 67640	11.77	L	Surface
Pseudomys	bolami	MEEC0	PM 67645	11.45	L	Surface
Pseudomys	bolami	MEEC0	PM 67649	11.5	L	Surface
Pseudomys	bolami	MEEC0	PM 67651	11.82	L	Surface
Pseudomys	bolami	MEEC0	PM 67652	11.19	L	Surface
Pseudomys	bolami	MEEC0	PM 67654	11.51	L	Surface
Pseudomys	bolami	MEEC0	PM 67657	10.98	L	Surface
Pseudomys	bolami	MEEC0	PM 67669	11.94	L	Surface
Pseudomys	bolami	MEEC0	PM 67670	11.87	L	Surface
Pseudomys	bolami	MEEC0	PM 67677	11.8	L	Surface
Pseudomys	bolami	MEEC0	PM 67679	11.79	L	Surface
Pseudomys	bolami	MEEC0	PM 67680	11.65	L	Surface
Pseudomys	bolami	MEEC0	PM 67681	11.36	L	Surface
Pseudomys	bolami	MEEC0	PM 67682	11.14	L	Surface
Pseudomys	bolami	MEEC0	PM 67686	10.56	L	Surface
Pseudomys	bolami	MEEC0	PM 67690	10.91	L	Surface
Pseudomys	bolami	MEEC0	PM 67698	11.12	L	Surface
Pseudomys	bolami	MEEC0	PM 67703	11.5	L	Surface
Pseudomys	bolami	MEEC0	PM 67707	10.58	L	Surface
Pseudomys	bolami	MEEC0	PM 67709	11.4	L	Surface
Pseudomys	bolami	MEEC0	PM 67711	11.29	L	Surface
Pseudomys	bolami	MEEC0	PM 67716	11.68	L	Surface
Pseudomys	bolami	MEEC0	PM 67718	11.76	L	Surface
Pseudomys	bolami	MEEC0	PM 67719	11.18	L	Surface
Pseudomys	bolami	MEEC0	PM 67723	14.54	L	Surface
Pseudomys	bolami	MEEC0	PM 67724	11.33	L	Surface
Pseudomys	bolami	MEEC0	PM 67727	11.91	L	Surface
Pseudomys	bolami	MEEC0	PM 67732	11.19	L	Surface
Pseudomys	shortridgei	HC0	PM 75493	19.09	L	Surface
Pseudomys	shortridgei	HC0	PM 75494	16.9	R	Surface
Pseudomys	shortridgei	HC0	PM 75495	19.43	R	Surface
Pseudomys	shortridgei	HC0	PM 75496	19.79	L	Surface
Pseudomys	shortridgei	HC0	PM 75497	18.53	L	Surface
Pseudomys	shortridgei	HC0	PM 75498	17.38	L	Surface
Pseudomys	shortridgei	HC0	PM 75499	19.32	L	Surface
Pseudomys	shortridgei	HC0	PM 75500	18.49	L	Surface
Pseudomys	shortridgei	HC0	PM 75501	18.28	R	Surface
Pseudomys	shortridgei	HC0	PM 75502	18.1	L	Surface
Pseudomys	shortridgei	HC0	PM 75503	18.96	L	Surface
Pseudomys	shortridgei	HC0	PM 75505	19.21	R	Surface
Pseudomys	shortridgei	HC0	PM 75506	19.53	R	Surface
Pseudomys	shortridgei	HC0	PM 75507	20.01	L	Surface
Pseudomys	shortridgei	HC0	PM 75509	20.33	R	Surface
Pseudomys	shortridgei	HC0	PM 75510	19.35	L	Surface
Pseudomys	shortridgei	HC0	PM 75511	19.82	R	Surface
Pseudomys	shortridgei	HC0	PM 75512	18.97	R	Surface
Pseudomys	shortridgei	HC0	PM 75513	18.58	L	Surface
Pseudomys	shortridgei	HC0	PM 75515	18.47	R	Surface
Pseudomys	shortridgei	HC0	PM 75516	18.14	L	Surface
Pseudomys	shortridgei	HC0	PM 75517	18.93	R	Surface
Pseudomys	shortridgei	HC0	PM 75518	19.36	R	Surface
